# Gut microbiome response to a modern Paleolithic diet in a Western lifestyle context

**DOI:** 10.1101/494187

**Authors:** Monica Barone, Silvia Turroni, Simone Rampelli, Matteo Soverini, Federica D’Amico, Elena Biagi, Patrizia Brigidi, Emidio Troiani, Marco Candela

**Affiliations:** Unit of Microbial Ecology of Health, Department of Pharmacy and Biotechnology, University of Bologna, Italy; Primary Care Unit and Territorial Health, Social Security Institute, Republic of San Marino.

## Abstract

The progressive reduction of gut microbiome (GM) biodiversity along human evolutionary history has been found to be particularly exacerbated in Western urban compared to traditional rural populations, and supposed to contribute to the increasing incidence of chronic non-communicable diseases. Together with sanitation, antibiotics and C-section, the Western diets, low in microbiota-accessible carbohydrates (MACs) while rich in industrialized and processed foods, are considered one of the leading causes of this shrinkage. However, significant questions remain unanswered, especially whether high-MAC low-processed diets may be sufficient to recover GM diversity in Western urban populations. Here, we profiled the GM structure of urban Italian subjects adhering to the modern Paleolithic diet (MPD), a dietary pattern featured by high consumption of MACs and low-to-zero intake of refined sugars and processed foods, and compared data with other Italian individuals following a Mediterranean Diet (MD), as well as worldwide traditional hunter-gatherer populations from previous publications. Notwithstanding a strong geography effect on the GM structure, our results show an unexpectedly high degree of GM biodiversity in MPD subjects, which well approximates that of traditional populations. Increasing the consumption of MACs at the expense of refined sugars, and minimizing the intake of processed foods, both hallmarks of the MPD, could be the key to rewild the Western microbiota, counteracting the loss of GM diversity and thus restoring evolutionarily important functionality to our gut for improved human health.
