## Supplementary material for "Gut microbiome response to a modern Paleolithic diet in a Western lifestyle context"

### Sheet: Foglio1
Sample ID	Sex	Age (years)	Weight (kg)	Height (cm)	BMI (kg•m-2)
PD01	M	46	78	179	24.3
PD02	M	27	71	183	21.2
PD03	M	31	90	187	25.7
PD04	M	37	63	175	20.6
PD05	F	41	54.5	155	22.7
PD06	F	38	56	163	21.1
PD07	M	36	83	192	22.5
PD08	M	n.a	n.a.	n.a.	n.a.
PD09	M	50	63	170	21.8
PD10	M	32	61	168	21.6
PD11	M	30	60	176	19.4
PD12	M	57	77	182	23.2
PD13	M	46	65	170	22.5
PD14	F	52	49	159	19.4
PD15	M	26	72	175	23.5
mean	-	39.2143	67.3214	173.857	22.1071
Table S1. Anthropometric data of the enrolled cohort.
