## Supplementary material for "Gut microbiome response to a modern Paleolithic diet in a Western lifestyle context"

### Sheet: MetaDieta
	Protein (%)	Lipid (%)	Carbohydrate (%)	Oligosacc./Carbohydr. tot. (%)	kcal Oligosacc./kcal tot. (%)	SFAs/total (%)	kcal SFAs/kcal tot. (%)	kcal Omega6/kcal tot. (%)	kcal Omega3/kcal tot. (%)	Animal Protein/totale (%)	Vegetal Protein/totale (%)	Total Fiber/1000 Kcal. (g)
PD01	35.61	58.99	5.53	90.64	5.01	24.78	13.23	5.51	0.84	89.22	10.39	9.32
PD03	27.67	62.35	10.16	92.33	9.38	26.51	14.85	8.97	5.09	73.34	26.66	20.46
PD04	30.01	42.22	27.76	93.29	25.9	39.01	15.03	5.47	1.27	82.62	17.38	18.08
PD05	35.87	51.73	12.49	81.68	10.2	31.28	12.68	4.66	1.59	74.31	11.97	13.52
PD06	25.94	47.85	26.28	57	14.98	32.89	13.11	6.77	1.09	84.87	12.36	9.76
PD07	30.07	43.55	26.26	74.03	19.44	28.38	10.1	3.91	0.69	76.22	16.07	18.5
PD09	27.94	37.76	30.67	50.8	15.58	38.25	10.13	3.72	0.35	76.61	16.66	12.52
PD10	26.09	54.86	14.11	67.04	9.46	20.83	9.95	4.02	2.77	57.43	42.57	29.63
PD11	25.68	46.43	25.72	34.32	8.83	38.36	15.48	4.08	1.34	78.28	21.66	18.49
PD12	26.51	58.87	14.47	86.41	12.5	46.03	21.22	5.64	0.94	77.3	10.4	8.63
PD13	35.16	54.53	10.36	76	7.88	27.32	11.39	8.4	1.34	82.09	10.06	8.52
PD14	37.43	50.96	11.69	77.51	9.06	32.96	12.97	6.77	1.04	84.16	7.56	8.24
PD15	24.83	48.15	27.51	39.3	10.81	33.29	14.33	5.03	1.41	69.26	18.14	14.07
mean	30.3317	50.8417	17.9583	73.4208	12.3517	32.2167	13.345	5.66	1.52917	78.0375	16.9783	14.6392
	Energy (kcal)	Alcohol (g)	Protein (g)	Lipid (g)	Carbohydrate (g)	Starch (g)	Soluble Carbohydrate (g)	Total Fiber (g)	Soluble Fiber (g)	Insoluble Fiber (g)	Cholesterol (mg)	Animal Protein (g)	Vegetal Protein (g)	Total SFAs (g)	Total MUFAs (g)	Total PUFAs (g)	Sodium (mg)
PD01	1563	0	139.18	102.47	23.05	1.53	20.89	14.57	0.73	4.3	583.17	124.17	14.46	22.98	58.41	11.34	1003.54
PD03	2186	0	151.26	151.48	59.23	0.69	54.69	44.73	3.14	16.28	674.77	110.94	40.32	36.08	65.15	34.85	979.98
PD04	2023	22.01	140.21	87.69	138.36	8.47	129.08	36.57	4.45	19.02	689.9	115.84	24.37	31.21	33.79	15	1091.93
PD05	1801	10.86	154.64	99.11	57.45	2.93	46.92	24.35	2.74	11.73	432.38	114.91	18.52	24.29	41.06	12.31	1160.34
PD06	1222	3.22	77.79	63.78	84.06	26.37	47.91	11.93	2.46	6.29	406.99	66.01	9.61	17.47	24.89	10.75	1562.08
PD07	1999	0	150.25	96.72	139.94	26.48	103.59	36.97	6.68	19.61	881.86	114.53	24.15	22.43	46.05	10.55	926.08
PD09	2086	26.13	132.78	79.74	155.47	69.41	78.97	26.12	3.5	15.26	1050.93	101.73	22.12	21.4	25.65	8.89	1325.46
PD10	2937	0	191.55	178.99	110.5	33.29	74.08	87.01	4.58	30.13	961.87	110	81.55	32.47	101.18	22.29	1228.55
PD11	1888	0	121.19	97.4	129.51	73.37	44.45	34.9	5.11	13.3	1020.96	94.87	26.25	32.48	40.21	11.97	1006.36
PD12	1502	14.66	92.54	91.35	53.87	4.31	46.55	12.96	0.99	4.71	577.95	71.54	9.63	32.93	28.14	10.47	907.84
PD13	1721	3.52	149.11	102.77	46.88	8.13	35.62	14.66	1.3	5.12	695.93	122.4	15	21.46	38.02	19.09	797.88
PD14	1536	3.52	141.41	85.57	47.09	7.5	36.5	12.66	1.37	5.2	702.85	119.01	10.69	21.77	30.44	13.84	905.98
PD15	1826	0	112.84	97.26	133.36	71.97	52.42	25.68	3.88	10.34	226.95	78.15	20.47	28.95	44.58	13.44	482.84
mean	1843.45	6.99333	136.826	103.089	87.1175	21.8733	59.9375	29.7858	3.0875	12.5792	723.297	105.496	24.7225	26.4142	44.4158	15.1125	1074.67
Table S2. Modern Paleolothic Diet (MPD) macro- and micro-nutrients summary, based on MétaDieta output.

### Sheet: macronutrient - lipid type
						Normalized
	Lipid (%)	Protein (%)	Carbohydrate (%)	Tot.			Lipid (%)	Protein (%)	Carbohydrate (%)
PD01	58.99	35.61	5.53	100.13		PD01	58.9134	35.5638	5.52282
PD03	62.35	27.67	10.16	100.18		PD03	62.238	27.6203	10.1417
PD04	42.22	30.01	27.76	99.99		PD04	42.2242	30.013	27.7628
PD05	51.73	35.87	12.49	100.09		PD05	51.6835	35.8377	12.4788
PD06	47.85	25.94	26.28	100.07		PD06	47.8165	25.9219	26.2616
PD07	43.55	30.07	26.26	99.88		PD07	43.6023	30.1061	26.2915
PD09	37.76	27.94	30.67	96.37		PD09	39.1823	28.9924	31.8253
PD10	54.86	26.09	14.11	95.06		PD10	57.7109	27.4458	14.8433
PD11	46.43	25.68	25.72	97.83		PD11	47.4599	26.2496	26.2905
PD12	58.87	26.51	14.47	99.85		PD12	58.9584	26.5498	14.4917
PD13	54.53	35.16	10.36	100.05		PD13	54.5027	35.1424	10.3548
PD14	50.96	37.43	11.69	100.08		PD14	50.9193	37.4001	11.6807
PD15	48.15	24.83	27.51	100.49		PD15	47.9152	24.7089	27.3759
mean	50.6346	29.9085	18.6931	99.2362		mean	51.0244	30.1387	18.837
						Normalized
	Total SFAs (g)	Total MUFAs (g)	Total PUFAs (g)	Tot.			Total SFAs (g)	Total MUFAs (g)	Total PUFAs (g)
PD01	22.98	58.41	11.34	92.73		PD01	24.7816	62.9893	12.2291
PD03	36.08	65.15	34.85	136.08		PD03	26.5138	47.8762	25.6099
PD04	31.21	33.79	15	80		PD04	39.0125	42.2375	18.75
PD05	24.29	41.06	12.31	77.66		PD05	31.2774	52.8715	15.8511
PD06	17.47	24.89	10.75	53.11		PD06	32.894	46.865	20.241
PD07	22.43	46.05	10.55	79.03		PD07	28.3816	58.269	13.3494
PD09	21.4	25.65	8.89	55.94		PD09	38.2553	45.8527	15.892
PD10	32.47	101.18	22.29	155.94		PD10	20.8221	64.8839	14.294
PD11	32.48	40.21	11.97	84.66		PD11	38.3652	47.4959	14.1389
PD12	32.93	28.14	10.47	71.54		PD12	46.0302	39.3346	14.6352
PD13	21.46	38.02	19.09	78.57		PD13	27.3132	48.39	24.2968
PD14	21.77	30.44	13.84	66.05		PD14	32.9599	46.0863	20.9538
PD15	28.95	44.58	13.44	86.97		PD15	33.2873	51.2591	15.4536
mean	26.6092	44.4285	14.9838	86.0215		mean	30.9332	51.6481	17.4187
Table S2. Modern Paleolothic Diet (MPD) macro- and micro-nutrients summary, based on MétaDieta output.
